# Lung epithelial signaling mediates early vaccine-induced CD4^+^ T cell activation and *Mtb* control

**DOI:** 10.1101/2021.06.03.446981

**Authors:** Shibali Das, Nancy D. Marin, Ekaterina Esaulova, Mushtaq Ahmed, Amanda Swain, Bruce A. Rosa, Makedonka Mitreva, Javier Rangel-Moreno, Mihai G Netea, Luis B. Barreiro, Maziar Divangahi, Maxim N. Artyomov, Deepak Kaushal, Shabaana A. Khader

## Abstract

Tuberculosis (TB) is one of the leading causes of death due to a single infectious agent. The development of a TB vaccine that induces durable and effective immunity to *Mycobacterium tuberculosis* (*Mtb*) infection is urgently needed. Early and superior *Mtb* control can be induced in *M. bovis* Bacillus Calmette–Guérin (BCG) vaccinated hosts when the innate immune response is targeted to generate effective vaccine-induced immunity. In the present study, we show that innate activation of DCs is critical for mucosal localization of clonally activated vaccine-induced CD4^+^ T cells in the lung, and superior early *Mtb* control. In addition, our study reveals that Th1/Th17 cytokine axis play an important role in superior vaccine induced immunity. Our studies also show that activation of nuclear factor kappa-light-chain-enhancer of activated B cells (NFκβ) pathway in lung epithelial cells is critical for the mucosal localization of activated vaccine-induced CD4^+^ T cells for rapid *Mtb* control. Thus, our study provides novel insights into the immune mechanisms that can overcome TB vaccine bottlenecks and provide early rapid *Mtb* control.

**Importance:** Tuberculosis is a leading cause of death due to single infectious agent accounting 1.4 million deaths each year. The only licensed vaccine BCG is not effective due to variable efficacy. In our study, we determined the early immune events necessary for achieving complete protection in BCG vaccinated host. Our study reveals that innate activation of DCs can mediate superior and early *Mtb* control in BCG vaccinated host through lung epithelial cell signaling and localization of clonal activated, *Mtb* antigen specific, cytokine producing CD4^+^ T cells within the lung parenchyma and airways. Thus, our study provides novel insights into the immune mechanisms that can overcome TB vaccine bottlenecks and provide early rapid *Mtb* control.
