## Supplemental Table 1 for "Lung epithelial signaling mediates early vaccine-induced CD4^+^ T cell activation and *Mtb* control"

### Sheet: Sheet1
	Table S1: Description of Cell proportion in each cluster per condition
Sample	Cluster	Cluster_new	Condition	total	cluster_count	cluster_percent
bcg_1	0	Naive CD4	bcg	3784	1644	43.4461
bcg_1	5	effector CD4_2	bcg	3784	384	10.148
bcg_1	3	cytotoxic CD8	bcg	3784	220	5.81395
bcg_1	2	effector CD4_1	bcg	3784	253	6.68605
bcg_1	4	CD8_and_Tgd	bcg	3784	238	6.28964
bcg_1	1	Naive CD8	bcg	3784	919	24.2865
bcg_1	6	Tregs	bcg	3784	75	1.98203
bcg_1	7	Tgd	bcg	3784	51	1.34778
bcg_2	5	effector CD4_2	bcg	2804	350	12.4822
bcg_2	0	Naive CD4	bcg	2804	918	32.7389
bcg_2	1	Naive CD8	bcg	2804	684	24.3937
bcg_2	4	CD8_and_Tgd	bcg	2804	221	7.8816
bcg_2	3	cytotoxic CD8	bcg	2804	358	12.7675
bcg_2	6	Tregs	bcg	2804	44	1.56919
bcg_2	2	effector CD4_1	bcg	2804	192	6.84736
bcg_2	7	Tgd	bcg	2804	37	1.31954
bcg_zdc_d15_1	2	effector CD4_1	bcg_zdc_d15	3846	1370	35.6214
bcg_zdc_d15_1	0	Naive CD4	bcg_zdc_d15	3846	869	22.5949
bcg_zdc_d15_1	4	CD8_and_Tgd	bcg_zdc_d15	3846	208	5.40822
bcg_zdc_d15_1	3	cytotoxic CD8	bcg_zdc_d15	3846	349	9.07436
bcg_zdc_d15_1	1	Naive CD8	bcg_zdc_d15	3846	651	16.9267
bcg_zdc_d15_1	5	effector CD4_2	bcg_zdc_d15	3846	308	8.00832
bcg_zdc_d15_1	6	Tregs	bcg_zdc_d15	3846	45	1.17005
bcg_zdc_d15_1	7	Tgd	bcg_zdc_d15	3846	46	1.19605
bcg_zdc_d15_2	0	Naive CD4	bcg_zdc_d15	3783	740	19.5612
bcg_zdc_d15_2	5	effector CD4_2	bcg_zdc_d15	3783	348	9.19905
bcg_zdc_d15_2	3	cytotoxic CD8	bcg_zdc_d15	3783	689	18.2131
bcg_zdc_d15_2	1	Naive CD8	bcg_zdc_d15	3783	542	14.3273
bcg_zdc_d15_2	2	effector CD4_1	bcg_zdc_d15	3783	1218	32.1967
bcg_zdc_d15_2	7	Tgd	bcg_zdc_d15	3783	56	1.48031
bcg_zdc_d15_2	4	CD8_and_Tgd	bcg_zdc_d15	3783	161	4.25588
bcg_zdc_d15_2	6	Tregs	bcg_zdc_d15	3783	29	0.766587
bcg_zdc_d8_1	1	Naive CD8	bcg_zdc_d8	3565	434	12.1739
bcg_zdc_d8_1	2	effector CD4_1	bcg_zdc_d8	3565	2030	56.9425
bcg_zdc_d8_1	0	Naive CD4	bcg_zdc_d8	3565	564	15.8205
bcg_zdc_d8_1	3	cytotoxic CD8	bcg_zdc_d8	3565	164	4.60028
bcg_zdc_d8_1	4	CD8_and_Tgd	bcg_zdc_d8	3565	186	5.21739
bcg_zdc_d8_1	5	effector CD4_2	bcg_zdc_d8	3565	141	3.95512
bcg_zdc_d8_1	6	Tregs	bcg_zdc_d8	3565	22	0.617111
bcg_zdc_d8_1	7	Tgd	bcg_zdc_d8	3565	24	0.673212
unvaccinated_1	2	effector CD4_1	unvaccinated	3535	221	6.25177
unvaccinated_1	3	cytotoxic CD8	unvaccinated	3535	170	4.80905
unvaccinated_1	0	Naive CD4	unvaccinated	3535	1319	37.3126
unvaccinated_1	4	CD8_and_Tgd	unvaccinated	3535	475	13.4371
unvaccinated_1	5	effector CD4_2	unvaccinated	3535	222	6.28006
unvaccinated_1	1	Naive CD8	unvaccinated	3535	1055	29.8444
unvaccinated_1	6	Tregs	unvaccinated	3535	67	1.89533
unvaccinated_1	7	Tgd	unvaccinated	3535	6	0.169731
unvaccinated_2	0	Naive CD4	unvaccinated	3349	1433	42.7889
unvaccinated_2	1	Naive CD8	unvaccinated	3349	1200	35.8316
unvaccinated_2	4	CD8_and_Tgd	unvaccinated	3349	355	10.6002
unvaccinated_2	3	cytotoxic CD8	unvaccinated	3349	106	3.16512
unvaccinated_2	2	effector CD4_1	unvaccinated	3349	162	4.83726
unvaccinated_2	6	Tregs	unvaccinated	3349	61	1.82144
unvaccinated_2	5	effector CD4_2	unvaccinated	3349	21	0.627053
unvaccinated_2	7	Tgd	unvaccinated	3349	11	0.328456
