## Supplemental Table 2 for "Lung epithelial signaling mediates early vaccine-induced CD4^+^ T cell activation and *Mtb* control"

### Sheet: Table S2
		Table S2: Description of TCRs per condition from scRNA-seq analysis.
Sample	Condition	n_cells	mean_nUMI	mean_nGenes	all_cells_with_TCR	unassigned_TCR_post_QC	CD4_TCR_post_QC	CD8_TCR_post_QC
bcg_1	bcg	3784	5135.63	1554.57	3512	19	1535	878
bcg_2	bcg	2804	5972.7	1800.92	2603	30	970	824
bcg_zdc_d15_1	bcg_zdc_d15	3846	4763.48	1577.06	3488	22	1714	783
bcg_zdc_d15_2	bcg_zdc_d15	3783	5259.4	1679.54	3462	23	1432	1041
bcg_zdc_d8_1	bcg_zdc_d8	3565	6197.23	1883.21	3211	11	1796	450
unvaccinated_1	unvaccinated	3535	5557.39	1638.2	3218	63	1179	986
unvaccinated_2	unvaccinated	3349	5300.43	1559.49	3039	57	1044	976
